# Automatic reconstruction of metabolic pathways from identified biosynthetic gene clusters

**DOI:** 10.1101/2020.11.24.395400

**Authors:** Snorre Sulheim, Fredrik A. Fossheim, Alexander Wentzel, Eivind Almaas

## Abstract

**Background:** A wide range of bioactive compounds are produced by enzymes and enzymatic complexes encoded in biosynthetic gene clusters (BGCs). These BGCs can be identified and functionally annotated based on their DNA sequence. Candidates for further research and development may be prioritized based on properties such as their functional annotation, (dis)similarity to known BGCs, and bioactivity assays. Production of the target compound in the native strain is often not achievable, rendering heterologous expression in an optimized host strain as a promising alternative. Genome-scale metabolic models are frequently used to guide strain development, but large-scale incorporation and testing of heterologous production of complex natural products in this framework is hampered by the amount of manual work required to translate annotated BGCs to metabolic pathways. To this end, we have developed a pipeline for an automated reconstruction of BGC associated metabolic pathways responsible for the synthesis of non-ribosomal peptides and polyketides, two of the dominant classes of bioactive compounds.

**Results:** The developed pipeline correctly predicts 72.8% of the metabolic reactions in a detailed evaluation of 8 different BGCs comprising 228 functional domains. By introducing the reconstructed pathways into a genome-scale metabolic model we demonstrate that this level of accuracy is sufficient to make reliable *in silico* predictions with respect to production rate and gene knockout targets. Furthermore, we apply the pipeline to a large BGC database and reconstruct 943 metabolic pathways. We identify 17 enzymatic reactions using high-throughput assessment of potential knockout targets for increasing the production of any of the associated compounds. However, the targets only provide a relative increase of up to 6% compared to wild-type production rates.

**Conclusions:** With this pipeline we pave the way for an extended use of genome-scale metabolic models in strain design of heterologous expression hosts. In this context, we identified generic knockout targets for the increased production of heterologous compounds. However, as the predicted increase is minor for any of the single-reaction knockout targets, these results indicate that more sophisticated strain-engineering strategies are necessary for the development of efficient BGC expression hosts.
