## Supplemental Data 1 for "Automatic reconstruction of metabolic pathways from identified biosynthetic gene clusters"

### Sheet: bafilomycin
MIBiG ID	BGC0000028
Organism	Streptomyces lohi
Name	Bafilomycin
References	Zhang, W., Fortman, J.L., Carlson, J.C., Yan, J., Liu, Y., Bai, F., Guan, W., Jia, J., Matainaho, T., Sherman, D.H., et al. (2013). Characterization of the bafilomycin biosynthetic gene cluster from Streptomyces lohii. Chembiochem 14, 301–306.
	Nara, A., Hashimoto, T., Komatsu, M., Nishiyama, M., Kuzuyama, T., and Ikeda, H. (2017). Characterization of bafilomycin biosynthesis in Kitasatospora setae KM-6054 and comparative analysis of gene clusters in Actinomycetales microorganisms. J Antibiot (Tokyo) 70, 616–624.
	Li, Z., Du, L., Zhang, W., Zhang, X., Jiang, Y., Liu, K., Men, P., Xu, H., Fortman, J.L., Sherman, D.H., et al. (2017). Complete elucidation of the late steps of bafilomycin biosynthesis in Streptomyces lohii. J Biol Chem 292, 7095–7104.
Total domains / functions	31
Total correct domains	26
Total KS domains	11
Correct KS domains	9
Total other domains	20
Correct other domains	17
Domain number	Gene	Module	Functional domain	Predicted domain	Real reaction	Constructed reaction	Correct	Extender unit domain	Correct extender unit	Correct other reaction
1	bafAI	0	AT	AT	Isobutyryl-CoA -> CoA	Malonyl-CoA -> CoA	0	0	0	0
2		1	KS	KS	Methylmalonyl-CoA -> CO2 + CoA	Methylmalonyl-CoA -> CO2 + CoA	1	1	1	0
3		1	KR	KR	NADPH + H+ -> NADP+	NADPH + H+ -> NADP+	1	0	0	1
4		2	KS	KS	Malonyl-CoA -> CO2 + CoA	Malonyl-CoA -> CO2 + CoA	1	1	1	0
5		2	KR	KR	NADPH + H+ -> NADP+	NADPH + H+ -> NADP+	1	0	0	1
6		3	KS	KS	Methylmalonyl-CoA -> CO2 + CoA	Methylmalonyl-CoA -> CO2 + CoA	1	1	1	0
7	bafAII	4	KS	KS	Methylmalonyl-CoA -> CO2 + CoA	Methylmalonyl-CoA -> CO2 + CoA	1	1	1	0
8		4	KR	KR	NADPH + H+ -> NADP+	NADPH + H+ -> NADP+	1	0	0	1
9		5	KS	KS	Methoxymalonyl-ACP -> CO2 + ACP	Methoxymalonyl-ACP -> CO2 + ACP	1	1	1	0
10		5	KR	KR	NADPH + H+ -> NADP+	NADPH + H+ -> NADP+	1	0	0	1
11		6	KS	KS	Malonyl-CoA -> CO2 + CoA	Malonyl-CoA -> CO2 + CoA	1	1	1	0
12		6	DH	DH	-> H2O	-> H2O	1	0	0	1
13		6	KR	KR	NADPH + H+ -> NADP+	NADPH + H+ -> NADP+	1	0	0	1
14	bafAIII	7	KS	KS	Methylmalonyl-CoA -> CO2 + CoA	Methoxymalonyl-ACP -> CO2 + ACP	0	1	0	0
15		7	DH	DH	-> H2O	-> H2O	1	0	0	1
16		7	KR	KR	NADPH + H+ -> NADP+	NADPH + H+ -> NADP+	1	0	0	1
17		8	KS	KS	Methylmalonyl-CoA -> CO2 + CoA	Methylmalonyl-CoA -> CO2 + CoA	1	1	1	0
18		8	DH	DH	-> H2O	-> H2O	1	0	0	1
19		8	ER	ER	NADPH + H+ -> NADP+	NADPH + H+ -> NADP+	1	0	0	1
20		8	KR	KR	NADPH + H+ -> NADP+	NADPH + H+ -> NADP+	1	0	0	1
21	bafAIV	9	KS	KS	Methylmalonyl-CoA -> CO2 + CoA	Methylmalonyl-CoA -> CO2 + CoA	1	1	1	0
22		9	KR	KR	NADPH + H+ -> NADP+	NADPH + H+ -> NADP+	1	0	0	1
23		10	KS	KS	Methylmalonyl-CoA -> CO2 + CoA	Methylmalonyl-CoA -> CO2 + CoA	1	1	1	0
24		10	DH	DH	-> H2O	-> H2O	1	0	0	1
25		10	KR	KR	NADPH + H+ -> NADP+	NADPH + H+ -> NADP+	1	0	0	1
26	bafAV	11	KS	KS	Methoxymalonyl-ACP -> CO2 + ACP	Methylmalonyl-CoA -> CO2 + CoA	0	1	0	0
27		11	DH	DH	-> H2O	-> H2O	1	0	0	1
28		11	KR	KR	NADPH + H+ -> NADP+	NADPH + H+ -> NADP+	1	0	0	1
29		11	TE	TE	H2O ->	H2O ->	1	0	0	1
30	orf2 and orf3		Tailoring		Fumarate + ATP -> Diphosphate + AMP		0	0	0	0
31	bafX, bafY and bafZ		Tailoring	Tailoring	ATP + Glycine + Succinyl-CoA -> ADP + CO2 + CoA + H2O + Phosphate	ATP + Glycine + Succinyl-CoA -> AMP + CO2 + CoA + H2O + Diphosphate	0	0	0	0
							26	11	9	17

### Sheet: difficidin
MIBiG ID	BGC0000176
Organism	Bacillus velezensis FZB42
Name	Difficidin
References	Chen, X.-H., Vater, J., Piel, J., Franke, P., Scholz, R., Schneider, K., Koumoutsi, A., Hitzeroth, G., Grammel, N., Strittmatter, A.W., et al. (2006). Structural and Functional Characterization of Three Polyketide Synthase Gene Clusters in Bacillus amyloliquefaciens FZB 42. J Bacteriol 188, 4024–4036.
	Piel, J. (2010). Biosynthesis of polyketides by trans-AT polyketide synthases. Nat. Prod. Rep. 27, 996.
Total domains / functions	44
Total correct domains	27
Total KS domains	14
Correct KS domains	13
Total other domains	30
Correct other domains	14
Domain number	Module	Gene	Functional domain sequence	Predicted active domain	Real reaction		Correct	Extender unit domain	Correct extender unit	Correct other reaction
1	0	difA/difD/difE	AT/A/KR	AT	Acrylyl-CoA -> CoA	Malonyl-CoA -> CoA	0	0	0	0
2	1	difF	KS	KS	Malonyl-CoA -> CO2 + CoA	Malonyl-CoA -> CO2 + CoA	1	1	1	0
3	1		DH	DH	-> H2O		0	0	0	0
4	1		KR	KR	NADPH + H+ -> NADP+		0	0	0	0
5	1		MT	MT	S-Adenosyl-L-methionine -> S-Adenosyl-L-homocysteine	S-Adenosyl-L-methionine -> S-Adenosyl-L-homocysteine	1	0	0	1
6	1		KS	KS	Malonyl-CoA -> CO2 + CoA	Malonyl-CoA -> CO2 + CoA	1	1	1	0
7	2		DH	DH	-> H2O	-> H2O	1	0	0	1
8	2		ER (free)		NADPH + H+ -> NADP+		0	0	0	0
9	2		KR	KR	NADPH + H+ -> NADP+	NADPH + H+ -> NADP+	1	0	0	1
10	3	difF and difG	KS	KS	Malonyl-CoA -> CO2 + CoA	Malonyl-CoA -> CO2 + CoA	1	1	1	0
11	3		KR (free)		NADPH + H+ -> NADP+		0	0	0	0
12	3	difG	DH (inactive)	DH		-> H2O	0	0	0	0
13	4	difG	KS	KS	Malonyl-CoA -> CO2 + CoA	Malonyl-CoA -> CO2 + CoA	1	1	1	0
14	4	difG	KR	KR	NADPH + H+ -> NADP+	NADPH + H+ -> NADP+	1	0	0	1
15	5	difG	KS0 / DHD	DHD			1	1	1	0
16	5	difH	DH?	DH-inactive			1	0	0	1
17	6	difH and difI	KS	KS	Malonyl-CoA -> CO2 + CoA	Malonyl-CoA -> CO2 + CoA	1	1	1	0
18	6	difH	DH	DH - inactive	-> H2O		0	0	0	0
19	6	difH	KR	KR - inactive	NADPH + H+ -> NADP+		0	0	0	0
20	6	difI	MT	MT	S-Adenosyl-L-methionine -> S-Adenosyl-L-homocysteine	S-Adenosyl-L-methionine -> S-Adenosyl-L-homocysteine	1	0	0	1
21	7	difI	KS	KS	Malonyl-CoA -> CO2 + CoA	Malonyl-CoA -> CO2 + CoA	1	1	1	0
22	7	difI	DH (inactive)	DH		-> H2O	0	0	0	0
23	7	difI	KR	KR	NADPH + H+ -> NADP+	NADPH + H+ -> NADP+	1	0	0	1
24	8	difI	KS	KS	Malonyl-CoA -> CO2 + CoA	Malonyl-CoA -> CO2 + CoA	1	1	1	0
25	8	difI	DH	DH	-> H2O	-> H2O	1	0	0	1
26	8	difI	ER (free)		NADPH + H+ -> NADP+		0	0	0	0
27	8	difI	KR	KR	NADPH + H+ -> NADP+	NADPH + H+ -> NADP+	1	0	0	1
28	9	difI	KS	KS	Malonyl-CoA -> CO2 + CoA	Malonyl-CoA -> CO2 + CoA	1	1	1	0
29	9	difI	KR	KR	NADPH + H+ -> NADP+	NADPH + H+ -> NADP+	1	0	0	1
30	10	difI and difJ	KS	DHD	Malonyl-CoA -> CO2 + CoA		0	1	0	0
31	10	difJ	DH	DH - inactive	-> H2O		0	0	0	0
32	11	difJ	KR	KR - inactive	NADPH + H+ -> NADP+		0	0	0	0
33	11	difJ	KS	KS	Malonyl-CoA -> CO2 + CoA	Malonyl-CoA -> CO2 + CoA	1	1	1	0
34	11	difJ	KR	KR	NADPH + H+ -> NADP+	NADPH + H+ -> NADP+	1	0	0	1
35	11	difJ and difK	KS0 / DHD	DHD			1	1	1	0
36	11	difK	DH - inactive	DH - inactive			1	0	0	1
37	11	difK	DH - inactive	DH		-> H2O	0	0	0	0
38	12	difK and difL	KS	KS	Malonyl-CoA -> CO2 + CoA	Malonyl-CoA -> CO2 + CoA	1	1	1	0
39	12	difK	DH	DH - inactive	-> H2O		0	0	0	0
40	12	difK	KR	KR - inactive	NADPH + H+ -> NADP+		0	0	0	0
41	12	difL	MT	MT	S-Adenosyl-L-methionine -> S-Adenosyl-L-homocysteine	S-Adenosyl-L-methionine -> S-Adenosyl-L-homocysteine	1	0	0	1
42	13	difL	ER	ER - inactive	NADPH + H+ -> NADP+		0	0	0	0
43	13	difL	KS	KS	Malonyl-CoA -> CO2 + CoA	Malonyl-CoA -> CO2 + CoA	1	1	1	0
44	13	difL	TE	TE	H2O ->	H2O ->	1	0	0	1
							27	14	13	14

### Sheet: oocydin
MIBiG ID	BGC0001032
Organism	Serratia plymuthica
Name	Oocydin
References	Helfrich, E.J.N., and Piel, J. (2016). Biosynthesis of polyketides by trans-AT polyketide synthases. Nat. Prod. Rep. 33, 231–316.
	Matilla, M.A., Stöckmann, H., Leeper, F.J., and Salmond, G.P.C. (2012). Bacterial biosynthetic gene clusters encoding the anti-cancer haterumalide class of molecules: biogenesis of the broad spectrum antifungal and anti-oomycete compound, oocydin A. J Biol Chem 287, 39125–39138.
Total domains / functions	37
Total correct domains	26
Total KS domains	16
Correct KS domains	10
Total other domains	21
Correct other domains	16
Domain number	Gene	Module	Functional domain	Predicted active domain	Real reaction	Constructed reaction	Correct	Extender unit domain	Correct extender unit	Correct other reaction
1	oocJ	0	DH		-> H2O	-> H2O	1	0	0	1
2	oocJ	0	FkbM		S-Adenosyl-L-methionine -> S-Adenosyl-L-homocysteine		0	0	0	0
3	oocJ	0	FkbH	FkbH	3-Phospho-D-glyceroyl phosphate -> 2 Phosphate	3-Phospho-D-glyceroyl phosphate -> 2 Phosphate	1	0	0	1
4	oocJ	1	KS	KS	Malonyl-CoA -> CO2 + CoA	Malonyl-CoA -> CO2 + CoA	1	1	1	0
5	oocJ	1	ECH	ECH			1	0	0	1
6	oocJ	1	ECH	ECH			1	0	0	1
7	oocJ and oocL	2	KS	KS	Malonyl-CoA -> CO2 + CoA	Malonyl-CoA -> CO2 + CoA	1	1	1	0
8	oocJ	2	DH	DH	-> H2O	-> H2O	1	0	0	1
9		2	KR (Free)		NADPH + H+ -> NADP+		0	0	0	0
10	oocL	3	KS0	KS		Malonyl-CoA -> CO2 + CoA	0	1	0	0
11	oocL	4	KS	KS	Malonyl-CoA -> CO2 + CoA	Malonyl-CoA -> CO2 + CoA	1	1	1	0
12	oocL	4	KR	KR	NADPH + H+ -> NADP+		0	0	0	0
13	oocN	5	KS0	KS		Malonyl-CoA -> CO2 + CoA	0	1	0	0
14	oocN	6	KS	KS	Malonyl-CoA -> CO2 + CoA	Malonyl-CoA -> CO2 + CoA	1	1	1	0
15	oocN	6	KR	KR	NADPH + H+ -> NADP+	NADPH + H+ -> NADP+	1	0	0	1
16	oocN	7	KS	KS	Malonyl-CoA -> CO2 + CoA	Malonyl-CoA -> CO2 + CoA	1	1	1	0
17	oocN	7	DH	DH	-> H2O	-> H2O	1	0	0	1
18	oocN	7	PS	PS			1	0	0	1
19	oocN	7	KR	KR	NADPH + H+ -> NADP+	NADPH + H+ -> NADP+	1	0	0	1
20	oocN	8	KS	KS	Malonyl-CoA -> CO2 + CoA	Malonyl-CoA -> CO2 + CoA	1	1	1	0
21	oocN	8	DH	DH	-> H2O	-> H2O	1	0	0	1
22	oocN	8	KR	KR	NADPH + H+ -> NADP+	NADPH + H+ -> NADP+	1	0	0	1
23	oocN	9	KS	KS	Malonyl-CoA -> CO2 + CoA	Malonyl-CoA -> CO2 + CoA	1	1	1	0
24	oocN	10	KS0	KS		Malonyl-CoA -> CO2 + CoA	0	1	0	0
25	oocR	10	KS0	KS		Malonyl-CoA -> CO2 + CoA	0	1	0	0
26	oocR	10	DH	DH	-> H2O	-> H2O	1	0	0	1
27	oocR	11	KS	KS	Malonyl-CoA -> CO2 + CoA	Malonyl-CoA -> CO2 + CoA	1	1	1	0
28	oocR	11	KR	KR	NADPH + H+ -> NADP+		0	0	0	0
29	oocS	11	MT	MT	S-Adenosyl-L-methionine -> S-Adenosyl-L-homocysteine	S-Adenosyl-L-methionine -> S-Adenosyl-L-homocysteine	1	0	0	1
30	oocS	12	KS0	KS		Malonyl-CoA -> CO2 + CoA	0	1	0	0
31	oocS	12	DH	DH	-> H2O	-> H2O	1	0	0	1
32	oocS	13	KS	KS	Malonyl-CoA -> CO2 + CoA	Malonyl-CoA -> CO2 + CoA	1	1	1	0
33	oocS	13	KR	KR	NADPH + H+ -> NADP+	NADPH + H+ -> NADP+	1	0	0	1
34	oocS	14	KS0	KS		Malonyl-CoA -> CO2 + CoA	0	1	0	0
35	oocS	15	TE	TE	H2O ->	H2O ->	1	0	0	1
36	oocS	15	KS	KS			1	1	1	0
37	oocS	15	C		-> H2O		0	0	0	0
							26	16	10	16

### Sheet: geldanamycin
MIBiG ID	BGC0000066
Organism	Streptomyces hygroscopicus
Name	Geldanamycin
References	Patel, K., Piagentini, M., Rascher, A., Tian, Z.-Q., Buchanan, G.O., Regentin, R., Hu, Z., Hutchinson, C.R., and McDaniel, R. (2004). Engineered Biosynthesis of Geldanamycin Analogs for Hsp90 Inhibition. Chemistry & Biology 11, 1625–1633.
	Floss, H.G., Yu, T.-W., and Arakawa, K. (2011). The biosynthesis of 3-amino-5-hydroxybenzoic acid (AHBA), the precursor of mC 7 N units in ansamycin and mitomycin antibiotics: a review. The Journal of Antibiotics 64, 35–44.
	https://www.genome.jp/dbget-bin/www_bget?rn01051
Total domains / functions	24
Total correct domains	24
Total KS domains	7
Correct KS domains	7
Total other domains	17
Correct other domains	17
Domain number	Gene	Module	Functional domain	Predicted active domain	Real reaction	Constructed reaction	Correct	Extender unit domain	Correct extender unit	Correct other reaction
1	gdmAI	0	CAL_domain	CAL_domain	3-Amino-5-hydroxybenzoate + ATP -> AMP + H2O + Diphosphate	3-Amino-5-hydroxybenzoate + ATP -> AMP + H2O + Diphosphate	1	0	0	1
2	gdmAI	0	KR				1	0	0	1
3	gdmAI	1	KS	KS	Methylmalonyl-CoA -> CO2 + CoA	Methylmalonyl-CoA -> CO2 + CoA	1	0	1	0
4	gdmAI	1	DH	DH	-> H2O	-> H2O	1	0	0	1
5	gdmAI	1	ER	ER	NADPH + H+ -> NADP+	NADPH + H+ -> NADP+	1	0	0	1
6	gdmAI	1	KR	KR	NADPH + H+ -> NADP+	NADPH + H+ -> NADP+	1	0	0	1
7	gdmAI	2	KS	KS	Methoxymalonyl-ACP -> CO2 + CoA	Methoxymalonyl-ACP -> CO2 + CoA	1	0	1	0
8	gdmAI	2	DH	DH	-> H2O	-> H2O	1	0	0	1
9	gdmAI	2	ER	ER	NADPH + H+ -> NADP+	NADPH + H+ -> NADP+	1	0	0	1
10	gdmAI	2	KR	KR	NADPH + H+ -> NADP+	NADPH + H+ -> NADP+	1	0	0	1
11	gdmAI	3	KS	KS	Methylmalonyl-CoA -> CO2 + CoA	Methylmalonyl-CoA -> CO2 + CoA	1	0	1	0
12	gdmAI	3	KR	KR	NADPH + H+ -> NADP+	NADPH + H+ -> NADP+	1	0	0	1
13	gdmAII	4	KS	KS	Methylmalonyl-CoA -> CO2 + CoA	Methylmalonyl-CoA -> CO2 + CoA	1	0	1	0
14	gdmAII	4	DH	DH	-> H2O	-> H2O	1	0	0	1
15	gdmAII	4	KR	KR	NADPH + H+ -> NADP+	NADPH + H+ -> NADP+	1	0	0	1
16	gdmAII	5	KS	KS	Methoxymalonyl-ACP -> CO2 + CoA	Methoxymalonyl-ACP -> CO2 + CoA	1	0	1	0
17	gdmAII	5	KR	KR	NADPH + H+ -> NADP+	NADPH + H+ -> NADP+	1	0	0	1
18	gdmAIII	6	KS	KS	Malonyl-CoA -> CO2 + CoA	Malonyl-CoA -> CO2 + CoA	1	0	1	0
19	gdmAIII	6	DH	DH	-> H2O	-> H2O	1	0	0	1
20	gdmAIII	6	ER	ER	NADPH + H+ -> NADP+	NADPH + H+ -> NADP+	1	0	0	1
21	gdmAIII	6	KR	KR	NADPH + H+ -> NADP+	NADPH + H+ -> NADP+	1	0	0	1
22	gdmAIII	7	KS	KS	Methylmalonyl-CoA -> CO2 + CoA	Methylmalonyl-CoA -> CO2 + CoA	1	0	1	0
23	gdmAIII	7	DH	DH	-> H2O	-> H2O	1	0	0	1
24	gdmAIII	7	KR	KR	NADPH + H+ -> NADP+	NADPH + H+ -> NADP+	1	0	0	1
							24	0	7	17

### Sheet: oxazolomycin
MIBiG ID	BGC0001106
Organism	Streptomyces albus
Name	Oxazolomycin
References	Piel, J. (2010). Biosynthesis of polyketides by trans-AT polyketide synthases. Nat. Prod. Rep. 27, 996.
	Zhao, C., Ju, J., Christenson, S.D., Smith, W.C., Song, D., Zhou, X., Shen, B., and Deng, Z. (2006). Utilization of the Methoxymalonyl-Acyl Carrier Protein Biosynthesis Locus for Cloning the Oxazolomycin Biosynthetic Gene Cluster from Streptomyces albus JA3453. Journal of Bacteriology 188, 4142–4147.
Note	Order of modules id shuffled in the BGC / constructed BGC
Total domains / functions	43
Total correct domains	28
Total KS domains	12
Correct KS domains	11
Total other domains	31
Correct other domains	17
Domain number	Gene	Module	Functional domain	Predicted active domain	Note	Real reaction	Constructed reaction	Correct	Extender unit domain	Correct extender unit	Correct other reaction
1	ozmO	0	F			formic acid + Glycine-> H2O + N-formyl glycine		0	0	0	0
2	ozmO	0	A	A		ATP + N-formyl glycine -> AMP + H2O + Diphosphate	ATP + Glycine -> AMP + H2O + Diphosphate	0	0	0	0
3	ozmQ	1	KS	KS		Malonyl-CoA -> CO2 + CoA	Malonyl-CoA -> CO2 + CoA	1	1	1	0
4	ozmN	2	KS	KS		Malonyl-CoA -> CO2 + CoA	Malonyl-CoA -> CO2 + CoA	1	1	1	0
5	ozmN	2		DH			-> H2O	0	0	0	0
6	ozmN	2	DH	DH		-> H2O	-> H2O	1	0	0	1
7	ozmN	2	KR	KR		NADPH + H+ -> NADP+	NADPH + H+ -> NADP+	1	0	0	1
8	ozmN	3	KS	KS		Malonyl-CoA -> CO2 + CoA	Malonyl-CoA -> CO2 + CoA	1	1	1	0
9	ozmN	3	DH	DH		-> H2O	-> H2O	1	0	0	1
10	ozmN	3	KR	KR		NADPH + H+ -> NADP+	NADPH + H+ -> NADP+	1	0	0	1
11	ozmN	4	KS	KS		Malonyl-CoA -> CO2 + CoA	Malonyl-CoA -> CO2 + CoA	1	1	1	0
12	ozmN	4	DH	DH - inactive		-> H2O		0	0	0	0
13	ozmN	4	KR	KR - inactive		NADPH + H+ -> NADP+		0	0	0	0
14	ozmN	4	MT	MT		S-Adenosyl-L-methionine -> S-Adenosyl-L-homocysteine	S-Adenosyl-L-methionine -> S-Adenosyl-L-homocysteine	1	0	0	1
15	ozmH	5	KS	KS		Malonyl-CoA -> CO2 + CoA	Malonyl-CoA -> CO2 + CoA	1	1	1	0
16	ozmH	5		DH				1	0	0	1
17	ozmH	5	KR	KR		NADPH + H+ -> NADP+		0	0	0	0
18	ozmH	5	MT	MT		S-Adenosyl-L-methionine -> S-Adenosyl-L-homocysteine	S-Adenosyl-L-methionine -> S-Adenosyl-L-homocysteine	1	0	0	1
19	ozmH	6	C	C		ATP + Glycine -> AMP + H2O + Diphosphate	ATP + Glycine -> AMP + H2O + Diphosphate	1	0	0	1
20	ozmH	6	A (inactive)					1	0	0	1
21	ozmH	7	KS	KS		Malonyl-CoA -> CO2 + CoA	Malonyl-CoA -> CO2 + CoA	1	1	1	0
22	ozmH	7	DH	DH		-> H2O	-> H2O	1	0	0	1
23	ozmH	7	KR	KR		NADPH + H+ -> NADP+	NADPH + H+ -> NADP+	1	0	0	1
24	ozmH	8	KS	KS		Malonyl-CoA -> CO2 + CoA	Malonyl-CoA -> CO2 + CoA	1	1	1	0
25	ozmH	8	DH	DH		-> H2O	-> H2O	1	0	0	1
26	ozmH	9	KR			NADPH + H+ -> NADP+		0	0	0	0
27	ozmH	9	MT (in trans on next module)			S-Adenosyl-L-methionine -> S-Adenosyl-L-homocysteine		0	0	0	0
28	ozmH	10	KS0	KS0				1	1	1	0
29	ozmH	10	KS	KS		Malonyl-CoA -> CO2 + CoA	Malonyl-CoA -> CO2 + CoA	1	1	1	0
30	ozmH	10	DH - inactive	DH - inactive				1	0	0	1
31	ozmH	10	KR	KR - inactive		NADPH + H+ -> NADP+		0	0	0	0
32	ozmJ	12	KS	KS		Methoxymalonyl-ACP -> CO2 + ACP	Malonyl-CoA -> CO2 + CoA	0	1	0	0
33	ozmJ	12	KS0	KS0				1	1	1	0
34	ozmJ	12	DH	DH		-> H2O		0	0	0	0
35	ozmJ	12	ER	ER		NADPH + H+ -> NADP+		0	0	0	0
36	ozmJ	12	KR	KR		NADPH + H+ -> NADP+		0	0	0	0
37	ozmJ	13	oMT (inactive)	oMT (inactive)	Not clear, see Piel, 2010.			1	0	0	1
38	ozmK	14	KS	KS		Malonyl-CoA -> CO2 + CoA	Malonyl-CoA -> CO2 + CoA	1	1	1	0
39	ozmK	14	MT	MT		S-Adenosyl-L-methionine -> S-Adenosyl-L-homocysteine	S-Adenosyl-L-methionine -> S-Adenosyl-L-homocysteine	1	0	0	1
40	ozmL	15	C	C		ATP + L-Serine -> AMP + H2O + Diphosphate	ATP + L-Serine -> AMP + H2O + Diphosphate	1	0	0	1
42	ozmL	15	MT	MT		S-Adenosyl-L-methionine -> S-Adenosyl-L-homocysteine	S-Adenosyl-L-methionine -> S-Adenosyl-L-homocysteine	1	0	0	1
43	ozmL	15	C			-> H2O (cyclisation)		0	0	0	0
43	ozmB	16		FkbH (tailoring)			3-Phospho-D-glyceroyl phosphate + H+ + NADPH -> NADP+ + Phosphate	0	0	0	0
								28	12	11	17

### Sheet: leupyrrin
MIBiG ID	BGC0000380
Organism	Sorangium cellulosum
Name	leupyrrin
References	Kopp, M., Irschik, H., Gemperlein, K., Buntin, K., Meiser, P., Weissman, K.J., Bode, H.B., and Müller, R. (2011). Insights into the complex biosynthesis of the leupyrrins in Sorangium cellulosum So ce690. Mol. BioSyst. 7, 1549–1563.
Note	A large number of tailoring reactions not accounted for
Total domains / functions	19
Total correct domains	12
Total KS domains	6
Correct KS domains	4
Total other domains	13
Correct other domains	8
Domain number	Gene	Module	Functional domain	Predicted active domain	Real reaction	Constructed reaction	Correct	Extender unit domain	Correct extender unit	Correct other reaction
1	leu5, leu6, leu7 and leu9	0	X/C/PCP	C	L-Proline + ATP + FAD -> AMP + H2O + Diphosphate + FADH2	Malonyl-CoA -> CoA	0	0	0	0
2	leuA	1	Cy	C	-> H2O (cyclization of extender unit)		0	0	0	0
3	leuA	1	Cy-A	C-A	ATP + L-Threonine -> AMP + H2O + Diphosphate	ATP + L-Cysteine -> AMP + H2O + Diphosphate	0	1	0	0
4	leuA	2	KS	KS	2c3h5m-CoA -> CO2 + CoA	Malonyl-CoA -> CO2 + CoA	0	1	0	0
5	leuA	2	DH	DH	-> H2O	-> H2O	1	0	0	1
6	leuA	2	KR	KR	NADPH + H+ -> NADP+	NADPH + H+ -> NADP+	1	0	0	1
7	leuB	3	KS	KS	Malonyl-CoA -> CO2 + CoA	Malonyl-CoA -> CO2 + CoA	1	1	1	0
8	leuB	3	DH	DH	-> H2O	-> H2O	1	0	0	1
9	leuB	3	MT	MT	S-Adenosyl-L-methionine -> S-Adenosyl-L-homocysteine	S-Adenosyl-L-methionine -> S-Adenosyl-L-homocysteine	1	0	0	1
10	leuB	3	KR	KR - inactive	NADPH + H+ -> NADP+		0	0	0	0
11	leuC	4	KS	KS	Malonyl-CoA -> CO2 + CoA	Malonyl-CoA -> CO2 + CoA	1	1	1	0
12	leuC	4	DH	DH	-> H2O	-> H2O	1	0	0	1
13	leuC	4	KR	KR	NADPH + H+ -> NADP+	H+ + NADPH -> NADP+	0	0	0	0
14	leuD	5	KS	KS	Malonyl-CoA -> CO2 + CoA	Malonyl-CoA -> CO2 + CoA	1	1	1	0
15	leuD	5	DH	DH	-> H2O	-> H2O	1	0	0	1
16	leuD	5	MT	MT	S-Adenosyl-L-methionine -> S-Adenosyl-L-homocysteine	S-Adenosyl-L-methionine -> S-Adenosyl-L-homocysteine	1	0	0	1
17	leuD	5	KR	KR - inactive	NADPH + H+ -> NADP+		0	0	0	0
18	leuE	6	C	C	ATP + L-Proline -> AMP + H2O + Diphosphate	ATP + L-Proline -> AMP + H2O + Diphosphate	1	1	1	0
19	leuE	6	TE	TE	H2O ->	H2O ->	1	0	0	1
							12	6	4	8

### Sheet: tolaasin
MIBiG ID	BGC0000447
Organism	Pseudomonas costantinii
Name	tolaasin
References	Scherlach, K., Lackner, G., Graupner, K., Pidot, S., Bretschneider, T., and Hertweck, C. (2013). Biosynthesis and Mass Spectrometric Imaging of Tolaasin, the Virulence Factor of Brown Blotch Mushroom Disease. ChemBioChem 14, 2439–2443.
Note	L- amino acids are epimerized by a domain within the BGCs before condensation, so the initial substrate is L-amino acid. See Balibar et al., (2005) Chemistry & biology, 12(11), 1189-1200.
Total domains / functions	20
Total correct domains	17
Total KS domains	18
Correct KS domains	16			1	0
Total other domains	2
Correct other domains	1
Domain number	Gene	Module	Functional domain	Predicted active domain	Note	Real reaction	Constructed reaction	Correct	Extender unit domain	Correct extender unit	Correct other reaction
1		0	C-A-PCP starter	C-A-PCP starter	Loading mechaism uncertain	3-Hydroxyoctanoyl-CoA -> CoA	generic fatty acid for acylation in NRPS initiation -> CoA	0	0	0	0
2	taaA	1	C	C	2,3-didehydrobutyrine is modified from threonine by PTM (Ongey and Neubauer, 2016)	ATP + 2,3-didehydrobutyrine -> AMP + H2O + Diphosphate	ATP + L-Threonine -> AMP + H2O + Diphosphate	1	1	1	0
3	taaA	2	C	C		ATP + D-Proline -> AMP + H2O + Diphosphate	ATP + L-Proline -> AMP + H2O + Diphosphate	1	1	1	0
4	taaA	3	C	C		ATP + D-Serine -> AMP + H2O + Diphosphate	ATP + L-Serine -> AMP + H2O + Diphosphate	1	1	1	0
5	taaB	4	C	C		ATP + D-Leucine -> AMP + H2O + Diphosphate	ATP + L-Leucine -> AMP + H2O + Diphosphate	1	1	1	0
6	taaB	5	C	C		ATP + D-Valine -> AMP + H2O + Diphosphate	ATP + L-Valine -> AMP + H2O + Diphosphate	1	1	1	0
7	taaB	6	C	C		ATP + D-Serine -> AMP + H2O + Diphosphate	ATP + L-Serine -> AMP + H2O + Diphosphate	1	1	1	0
8	taaC	7	C	C		ATP + D-Leucine -> AMP + H2O + Diphosphate	ATP + L-Leucine -> AMP + H2O + Diphosphate	1	1	1	0
9	taaC	8	C	C		ATP + D-Valine -> AMP + H2O + Diphosphate	ATP + L-Valine -> AMP + H2O + Diphosphate	1	1	1	0
10	taaC	9	C	C		ATP + D-Valine -> AMP + H2O + Diphosphate	ATP + L-Valine -> AMP + H2O + Diphosphate	1	1	1	0
11	taaD	10	C	C		ATP + D-Glutamine -> AMP + H2O + Diphosphate	ATP + L-Glutamine -> AMP + H2O + Diphosphate	1	1	1	0
12	taaD	11	C	C		ATP + L-Leucine -> AMP + H2O + Diphosphate	ATP + L-Leucine -> AMP + H2O + Diphosphate	1	1	1	0
13	taaD	12	C	C		ATP + D-Valine -> AMP + H2O + Diphosphate	ATP + L-Valine -> AMP + H2O + Diphosphate	1	1	1	0
14	taaE	13	C	C		ATP + D-Threonine -> AMP + H2O + Diphosphate	ATP + L-Threonine -> AMP + H2O + Diphosphate	1	1	1	0
15	taaE	14	C	C		ATP + D-Threonine -> AMP + H2O + Diphosphate	ATP + L-Threonine -> AMP + H2O + Diphosphate	1	1	1	0
16	taaE	15	C	C		ATP + L-Leucine -> AMP + H2O + Diphosphate	ATP + L-Leucine -> AMP + H2O + Diphosphate	1	1	1	0
17	taaE	16	C	C		ATP + L-Homoserine -> AMP + H2O + Diphosphate	Unknown AA + ATP -> AMP + H2O + Diphosphate	0	1	0	0
18	taaE	17	C	C		ATP + D-2,4-diaminobutanoate -> AMP + H2O + Diphosphate	L-2,4-Diaminobutanoate + ATP -> AMP + H2O + Diphosphate	1	1	1	0
19	taaE	18	C	C		ATP + L-Lysine -> AMP + H2O + Diphosphate	Unknown AA + ATP -> AMP + H2O + Diphosphate	0	1	0	0
20	taaE	18	TE	TE		H2O ->	H2O ->	1	0	0	1
								17	18	16	1

### Sheet: anabaenopeptin
MIBiG ID	BGC0000302
Organism	Anabaena sp. 90
Name	anabaenopeptin
References	Rouhiainen, L., Jokela, J., Fewer, D.P., Urmann, M., and Sivonen, K. (2010). Two Alternative Starter Modules for the Non-Ribosomal Biosynthesis of Specific Anabaenopeptin Variants in Anabaena (Cyanobacteria). Chemistry & Biology 17, 265–273.
Note	Not included epimerization domains
Total domains / functions	10
Total correct domains	6
Total KS domains	7
Correct KS domains	4
Total other domains	3
Correct other domains	2
Domain number	Gene	Module	Functional domain	Predicted active domain	Note	Real reaction	Constructed reaction	Correct	Extender unit domain	Correct extender unit	Correct other reaction
1	aptA1	aptA1-0	optional A	A	aptA1 and aptA2 are alternatives for the load and first extending module		Generic amino acid + ATP -> AMP + H2O + Diphosphate	0	0	0	0
2	aptA1	aptA1-1	optional C	C			Generic amino acid + ATP -> AMP + H2O + Diphosphate	0	1	0	0
3	aptA2	aptA2-0	optional A	A		ATP + L-Tyrosine -> AMP + H2O + Diphosphate	ATP + L-Tyrosine -> AMP + H2O + Diphosphate	1	0	0	1
4	aptA2	aptA2-1	optional C	C		ATP + L-Lysine -> AMP + H2O + Diphosphate	Generic amino acid + ATP -> AMP + H2O + Diphosphate	0	1	0	0
5	aptB	2	C	C		ATP + L-Valine -> AMP + H2O + Diphosphate	ATP + L-Valine -> AMP + H2O + Diphosphate	1	1	1	0
6	aptC	3	C	C		ATP + L-Tyrosine -> AMP + H2O + Diphosphate	Generic amino acid + ATP -> AMP + H2O + Diphosphate	0	1	0	0
7	aptC	4	C	C		L-Alanine + ATP -> AMP + H2O + Diphosphate	L-Alanine + ATP -> AMP + H2O + Diphosphate	1	1	1	0
8		4	MT	MT		S-Adenosyl-L-methionine -> S-Adenosyl-L-homocysteine	S-Adenosyl-L-methionine -> S-Adenosyl-L-homocysteine	1	1	1	0
9	aptD	5	C	C		ATP + L-Phenylalanine -> AMP + H2O + Diphosphate	ATP + L-Phenylalanine -> AMP + H2O + Diphosphate	1	1	1	0
10		5	TE	TE		H2O ->	H2O ->	1	0	0	1
								6	7	4	2
